# A pangenome-graph approach for mapping and imputing barley sequences

**DOI:** 10.64898/2026.08.06.741139

**Authors:** Joan Sarria, Hamza Amhal, Carlos J Ramírez, Ernesto Igartua, Ana M Casas, Bruno Contreras-Moreira

## Abstract

Barley (Hordeum vulgare) is a key cereal crop with exceptional adaptation to diverse environments. With a large, highly repetitive diploid genome, barley presents challenges for pangenome representation. Starting from the reference genome MorexV3, we describe the construction of a barley graph (Pan20) representing the global diversity of landraces and cultivars captured in the public pangenome V1. For mapping arbitrary sequences, a greedy strategy is proposed that combines GMAP alignment followed by intersection with a Practical Haplotype Graph (PHG). This enables presence-absence variation detection and provides a consistent MorexV3 physical coordinate system across genotypes, enabling comparative analysis and visualization. For imputation of genomic data, the PHG approach relies on k-mer pseudo-alignment against the graph. Benchmarks show that Pan20 can accurately align barley genomic and transcriptomic sequences, including those not present in the Morex reference, revealing that a third of long genomic sequences map on non-reference genomes. Moreover, experiments with Genotyping by Sequencing and low-pass sequencing data indicate that FASTQ files can be efficiently mapped and imputed against the graph, preserving local haplotype context. This flexible and scalable graph framework allows barley researchers to explore genetic diversity beyond a single reference and facilitates analysis of diversity panels at the haplotype level, going beyond SNPs. Documentation and a Docker container are available at https://github.com/eead-csic-compbio/barleygraph. The graph sequence mapping utility was added to the Web application https://barleymap.eead.csic.es.
