## Supplementary tables for "A pangenome-graph approach for mapping and imputing barley sequences"

### Sheet: Table S1
Files needed to build the Pan20 graph, downloaded with script build_Pan20_database.sh at https://github.com/eead-csic-compbio/barleygraph. All the IPK FASTA files correspond to BPGv2 assemblies (Jayakodi et al., 2024).
###
genome	file type	type	URL
MorexV3	FASTA	cultivar	https://www.ebi.ac.uk/ena/browser/api/fasta/GCA_904849725.1?download=true&gzip=true
MorexV3	GFF	cultivar	https://doi.ipk-gatersleben.de/DOI/b2f47dfb-47ff-4114-89ae-bad8dcc515a1/5d16cc17-c37f-417f-855d-c5e72c721f6c/1/DOWNLOAD
Akashinriki	FASTA	landrace	https://galaxy-web.ipk-gatersleben.de/api/libraries/datasets/download/uncompressed?ld_ids=b8a0d6158b9961df
B1K-04-12	FASTA	landrace	https://galaxy-web.ipk-gatersleben.de/api/libraries/datasets/download/uncompressed?ld_ids=0d16186aaff7cbfd
Barke	FASTA	cultivar	https://galaxy-web.ipk-gatersleben.de/api/libraries/datasets/download/uncompressed?ld_ids=6d4c8d216c52b289
Chiba	FASTA	landrace	https://galaxy-web.ipk-gatersleben.de/api/libraries/datasets/download/uncompressed?ld_ids=68013dab1c13fb37
Du_Li_Huang	FASTA	landrace	https://galaxy-web.ipk-gatersleben.de/api/libraries/datasets/download/uncompressed?ld_ids=6d9affd96770ffb9
GoldenPromise	FASTA	cultivar	https://galaxy-web.ipk-gatersleben.de/api/libraries/datasets/download/uncompressed?ld_ids=0998682e795f41c2
Hockett	FASTA	cultivar	https://galaxy-web.ipk-gatersleben.de/api/libraries/datasets/download/uncompressed?ld_ids=f30a35c999095ed7
HOR_10350	FASTA	landrace	https://galaxy-web.ipk-gatersleben.de/api/libraries/datasets/download/uncompressed?ld_ids=9b5c597dcbb59371
HOR_13821	FASTA	landrace	https://galaxy-web.ipk-gatersleben.de/api/libraries/datasets/download/uncompressed?ld_ids=c08f58209a47fe2d
HOR_13942	FASTA	landrace	https://galaxy-web.ipk-gatersleben.de/api/libraries/datasets/download/uncompressed?ld_ids=59606d2a36c77a56
HOR_21599	FASTA	landrace	https://galaxy-web.ipk-gatersleben.de/api/libraries/datasets/download/uncompressed?ld_ids=3f00d864a8cefbf4
HOR_3081	FASTA	landrace	https://galaxy-web.ipk-gatersleben.de/api/libraries/datasets/download/uncompressed?ld_ids=be8c8ac3dbd1dd54
HOR_3365	FASTA	landrace	https://galaxy-web.ipk-gatersleben.de/api/libraries/datasets/download/uncompressed?ld_ids=b2486a20bc56b90f
HOR_7552	FASTA	landrace	https://galaxy-web.ipk-gatersleben.de/api/libraries/datasets/download/uncompressed?ld_ids=83e633fc7a5c928a
HOR_8148	FASTA	landrace	https://galaxy-web.ipk-gatersleben.de/api/libraries/datasets/download/uncompressed?ld_ids=795b4cb2a2107ba7
HOR_9043	FASTA	landrace	https://galaxy-web.ipk-gatersleben.de/api/libraries/datasets/download/uncompressed?ld_ids=c86c1b73aa7102dd
Igri	FASTA	cultivar	https://galaxy-web.ipk-gatersleben.de/api/libraries/datasets/download/uncompressed?ld_ids=1ac3b66e11b8fe50
OUN333	FASTA	landrace	https://galaxy-web.ipk-gatersleben.de/api/libraries/datasets/download/uncompressed?ld_ids=e2132aef71b11dbf
Planet	FASTA	cultivar	https://galaxy-web.ipk-gatersleben.de/api/libraries/datasets/download/uncompressed?ld_ids=0d72ca01c763d02d

### Sheet: Table S2
Input sequences used in mappings reported on main text. In the third example (HvCEN) 1kb of upstream and downstream sequence was added according to the coordinates of a precomputed pangene (Contreras-Moreira et al., 2023).
###
>191449_TR26628-c0_g1_i1
CTTGATTCAATCAGTTGCATACAATAAATACACATGTAAGTAGCTATCCTCCTCAATTACATGCTTAAATTAACATAAAGCATAAAAATACTAGTTTCAATAAAACATTTTCTTTTCTTGGTGTGCTGACCTTTTGAAATAGTCGAACCAAGATAACTCCTCCAATCAGTCAATCAATAACCAACTTATTTTACTATGATGAAAAACTACCGGAACCATCCGAGGTGAAGCTTACTAGGATCACGGGGCGAAGTTGGGGGTGATGGAGACACAACGGCTTCGGGCACCTTGGCAAAGCGGCCATTGACCCGTGGCCTGAGCTCGGCGTAAGCTTTTCTGGACTCGTAACGGATTTGCTTGTCATAGCGCCGCTTCTTCCTCTTCTCCCTGTACCTCATC…
>HORVU.IGRI.PROJ.5HG00442610.1 HORVU.IGRI.PROJ.5HG00442610 chr5H:502320841-502321855(+) [Igri]
TCAGTTAAACAACACCACCGCTAAGTCCTCCGGCGCTTCTCCACACACAGCAACTTACTCAACCACGCACTCCAGTCAAGCGTCTCCACTAACACTAGCTAGCTCTAGAAATGGACGTCGCCGACATCGCCTCCCCGTCCGGCCAGCAGAAGCAGCAGGGGCACAGGACGGTGTCGTCGGAGCCGCCGAAGCGGCCCGCGGGGCGGACCAAGTTCCACGAGACGCGCCACCCGCTGTACCGCGGCGTGCGGCGCCGGGGCCGGGTCGGGCAGTGGGTGTGCGAGGTGCGCGTGCCCGGGATCAAGGGCTCCAGGCTCTGGCTCGGGACCTTCACCAACCCCGAGATGGCCGCGCGCGCCCACGACGCCGCGGTGCTCGCGCTCTCCGGCCGCGCCGCCT…
>HORVU.IGRI.PROJ.5HG00442620.1 HORVU.IGRI.PROJ.5HG00442620 chr5H:502335861-502336933(-) [Igri]
GTTCTCATCCATTCCGAGCTCCAGCTCTCCAACTCACTAGCTCTTAACATACTACTGCCTCGCTACACGCCTACACAGCTGCACCAACGCCACAACGCACTCTCGACGCTAGCTGCGAGCCATGGACACAGTTGCCGCCTGGCCGCAGTTTGAGGAGCAAGACTACATGACGGTGTGGCCGGAGGAGCAGGAGTACCGGACGGTTTGGTCGGAGCCGCCGAAGCGGCGGGCCGGCCGGATCAAGTTGCAGGAGACGCGCCACCCGGTGTACCGCGGCGTGCGACGCCGTGGCAAGGTCGGGCAGTGGGTGTGCGAGCTGCGCGTCCCCGTAAGCCGGGGTTACTCCAGGCTCTGGCTCGGCACCTTCGCCAACCCCGAGATGGCGGCGCGCGCGCACGA…
>HORVU.IGRI.PROJ.5HG00442640.1 HORVU.IGRI.PROJ.5HG00442640 chr5H:502357649-502358621(-) [Igri]
ATCCATTCCGAGCTCCAGCTCTCCAACTCACTAGCTCTTAACATACTACTGCCTCGCTACACGCCTACACAGCTGCACCAACACCACAACGCACTCTCGACGCTAGCTGCGAGCCATGGACACAGTTGCCGCCTGGCCGCAATTTGAGGGGCAAGACTACATGACGGTGTGGCCGGAGGAGCAGGAGTACCGGACGGTTTGGTCGGAGCCGCCGAAGCGGCGGGCCGGCCGGATCAAGTTGCAGGAGACGCGCCACCCGGTGTACCGCGGCGTGCGACGCCGTGGCAAGGTCGGGCAGTGGGTATGCGAGCTGCGCGTCCCCGTAAGCCGGGGTTACTCCAGGCTCTGGCTCGGCACCTTCGCCAACCCCGAGATGGCGGCGCGCGCGCACGACTCCGC…
>RGT_Planet:chr2H:456362590-456365592(+)
GGAAACCCTACGACTTGTCCGAGTAGCAGCGAAGTCGTCATCGCTTTCCTTCCTGAAGGTGTTGCTTGGTACGCGAGGCTTCGGAGTGCTTGGCATGCGGTGGTACTTCTCGAAAGGGTGCGGCGGTAGTCGGCCATCTTCGCTTCGTTGAGCTGCCGGAGTCGACATTTTTTTCTCTTCTCTTTCTTTATTCTTTTTCCTTGGGCTTGTTTGTGTTGCGGCCCCCAGCGAGTTGGTTGTTGCTTTATAATATAAAGAGAAGGAAAACCCTTTTTCGTCTTAGAGAAAAAGAAAAAGAAAAAAACATTTTGACAGAAATATAAATACATACTATTAGAGTTAATCGTGTAGACCATACTCATTATCAACGCCAAGGGAAAAAAAGAGTAGAAGACTTTT…
>Igri:chr2H:462878429-462881431(-)
GGAAACCCTACGACTTGTCCGAGTAGCAGCGAAGTCGTCATCGCTTTCCTTCCTGAAGGTGTTGCTTGGTACGCGAGGCTTCGGAGTGCTTGGCATGCGGTGGTACTTCTCGAGAGGGTGCGGCGGTTGTCGGCCATCTTCGCTTCGTTGAGCTGCCGGAGTCGACATTTTTTTGTCTTCTCTTTCTTTATTCTTTTTCCTTGGGCTTGTTTGTGTTGCGGCCCCAGCGAGTTGGTTGTTGCTTTATAATATAAAGAGAAGGAAAATCCTTTTTCGTCTTAGAGAAAAAGAAAAAGAGAAAAACATTTTGACAGAAATATAAATACATACTATTAGAGTTAATCGTGTAGACCATACTCATTATCAACGCCAAGGAAAAAAAAAAGAGTAGAAGACTTT…
>MorexV3:chr2H:460536768-460539770(-)
GGGGAAACCCTACGACTTGTCCGAGTAGCAGCGAAGTCGTCATCGCTTTCCTTCCTGAAGGTGTTGCTTGGTACGCGAGGCTTCGGAGTGCTTGGCATGCGGTGGTACTTCTCGAAAGGGTGCGGCGGTAGTCGGCCATCTTCGCTTCGTTGAGCTGCCGGAGTCGACATTTTTTTCTCTTCTCTTTCTTTATTCTTTTTCCTTGGGCTTGTTTGTGTTGCGGCCCCAGCGAGTTGGTTGTTGCTTTATAATATAAAGAGAAGGAAAACCCTTTTTCGTCTTAGAGAAAAAGAAAAAGAAAAAAACATTTTGACAGAAATATAAATACATACTATTAGAGTTAATCGTGTAGACCATACTCATTATCAACGCCAAGGAAAAAAAAGAGTAGAAGACTTT…

### Sheet: Table S3
Mapping genomic fragments harboring the HvCEN locus in cultivars Igri, Morex and Planet to the Pan20 graph with identity ≥ 98%, coverage ≥ 95% and range coverage ≥ 75%. Graph coordinates are shown on the left, coordinates of the first genome matched with GMAP are shown on the right.
###
chr	graph start	graph end	graph strand	genome matched	chr	start	end	strand
2H	460537768	460538770	-	MorexV3	2H	460536768	460539768	-
2H	460537768	460538770	-	MorexV3	2H	460536769	460539768	-
2H	460537768	460538770	-	MorexV3	2H	460536769	460539770	-

### Sheet: Table S4
Summary of pangene mapping experiments with Pan20 graphs, up to three %min identity cutoffs and --add_ranges [gmap|minimap|both]. The last two columns indicate the percentage of pangene CDS alignments that yield the exact expected start and end coordinates.
###
Pan20 graph	identity	add_ranges	alignments	exact start	exact end
mmap_pro	95	both	493842	97.7	96.8
mmap_pro	95	gmap	493748	96.1	95.3
mmap_pro	95	minimap	493631	97.5	96.7
mmap_pro	98	both	547421	97	96.1
mmap_pro	98	gmap	547125	95.3	94.5
mmap_pro	98	minimap	546855	96.8	96
mmap_pro	100	both	464427	90.1	89.4
mmap_pro	100	gmap	461724	88.9	88.2
mmap_pro	100	minimap	459906	89.9	89.2
gmap_geno	95	both	502114	96.7	96.6
gmap_geno	98	both	566469	95.4	95.2
gmap_geno	100	both	602853	83.9	83.5
mmap_geno	98	both	560708	95.4	95.2
gmap_pro	98	both	563.908	95.4	95.2

### Sheet: Table S5
Genotyping-by-sequencing (GBS) FASTQ files used in our imputation benchmarks.
The data at "PHG-imputed & High-Quality" column indicate the number of genomic sites used to compare PHG-imputed calls and standard variant calls (DP≥10) with control high-quality assemblies.
Last columns split the total calls into SNPs and Indels.
###
ENA	country	row_type	genotype	PHG-imputed	variant-calling	HQassembly	total_reads	total calls	intersect	PHGimp-mismatch	%error-PHGimp	variant-calling-mismatch	%error-variant-calling	SNP_Total	SNP_variant-calling-mismatch	SNP%error-variant-calling	SNP_PHGimp-mismatch	SNP%error-PHGimp	SNP_Total	SNP_variant-calling-mismatch	SNP%error-variant-calling	SNP_PHGimp-mismatch	SNP%error-PHGimp
ERX2397412	CHE	2-rowed	HOR_12184	93.89	91.45	94.13	897453	21761649	2397378	688	0.028698	6003	0.250399	2396702	5984	0.249676	663	0.027663	676	19	2.81065	25	3.69822
ERX2395907	TUR		HOR_13663	98.15	95.39	98.34	1492918	27737344	3742528	975	0.0260519	10185	0.272142	3741418	10162	0.271608	931	0.0248836	1110	23	2.07207	44	3.96396
ERX2392346	TUR	2-rowed	HOR_14061	98.27	95.89	98.44	403335	14402599	709727	212	0.0298706	2208	0.311106	709487	2200	0.310083	202	0.0284713	240	8	3.33333	10	4.16667
ERX2387168	IND		HOR_19184	97.8	95.22	98.01	1000532	25177567	2415163	1311	0.0542821	8961	0.371031	2414219	8941	0.370348	1278	0.0529364	944	20	2.11864	33	3.49576
ERX2398828	TUR	6-rowed	HOR_495	98	96.02	98.35	1735422	33209538	3608547	1694	0.0469441	9796	0.271467	3607395	9775	0.270971	1657	0.0459334	1152	21	1.82292	37	3.21181
ERX2383355	ETH	labile	HOR_6220	98.59	96.08	98.6	1155117	26357132	3018046	765	0.0253475	10405	0.344759	3016920	10392	0.344457	732	0.0242632	1126	13	1.15453	33	2.93073
ERX2377203	TUR	2-rowed	HOR_8117	98.02	95.78	98.01	1347339	23938231	2905412	1103	0.0379636	9384	0.322983	2904446	9364	0.322402	1067	0.0367368	966	20	2.07039	36	3.72671
ERX2376080	LBY	6-rowed	HOR_10096	98.65	96.44	99.02	1072458	25228570	2922497	2127	0.0727802	9816	0.335877	2921447	9798	0.335382	2095	0.071711	1050	18	1.71429	32	3.04762
ERX2393154	GEO	2-rowed	HOR_10892	96.83	93.96	97.19	1089502	29168484	2828097	1488	0.0526149	9040	0.31965	2827095	9010	0.318702	1445	0.0511125	1002	30	2.99401	43	4.29142
ERX2398337	GRC	6-rowed	HOR_1168	95.44	92.05	96.4	478713	13634751	759023	648	0.0853729	2088	0.27509	758845	2080	0.274101	639	0.0842069	178	8	4.49438	9	5.05618
ERX2393932	YEM	deficiens	HOR_13594	97.59	94.55	98.04	1229035	27153246	3673246	1786	0.0486218	12192	0.331914	3671925	12171	0.331461	1748	0.0476045	1321	21	1.5897	38	2.87661
ERX2393571	SUN		HOR_14273	97.94	94.96	98.4	270006	11285179	80499	39	0.0484478	253	0.31429	80471	248	0.308186	37	0.0459793	28	5	17.8571	2	7.14286
ERX2397772	AFG	6-rowed	HOR_1702	96.54	93.54	97.05	440974	14853996	773729	488	0.0630712	2763	0.357102	773458	2754	0.356063	474	0.0612832	271	9	3.32103	14	5.16605
ERX2387894	AFG		HOR_18321	94.96	91.52	95.63	1074189	24313637	2615067	1711	0.0654285	8505	0.325231	2614227	8486	0.324608	1680	0.0642637	840	19	2.2619	31	3.69048
ERX2375253			HOR_21256	97.99	95.49	98.71	1422551	31745420	3572393	3820	0.106931	13015	0.364322	3570946	12986	0.363657	3771	0.105602	1447	29	2.00415	49	3.38632
ERX2375187	IRN		HOR_21322	98.14	95.26	98.54	944314	23310155	2548238	1316	0.0516435	8261	0.324185	2547294	8239	0.323441	1285	0.0504457	944	22	2.33051	31	3.2839
ERX2375599	SYR		HOR_21595	96.21	93.36	96.91	1843465	47154188	3455278	3333	0.0964611	12565	0.363647	3453944	12539	0.363034	3286	0.0951376	1334	26	1.94903	47	3.52324
ERX2385838	CSK	6-rowed	HOR_2180	95.79	93.76	96.04	1400866	22213170	3627177	1129	0.0311261	6818	0.18797	3626407	6800	0.187513	1103	0.0304158	770	18	2.33766	26	3.37662
ERX2385447	IRN	2-rowed	HOR_2779	97.9	94.99	98.51	1448189	28961596	3615918	2803	0.0775184	12897	0.356673	3614620	12875	0.356192	2768	0.0765779	1298	22	1.69492	35	2.69646
ERX2385400	IRN	2-rowed	HOR_2830	96.99	94.25	97.64	762617	24859782	1160716	814	0.0701291	3786	0.326178	1160336	3766	0.324561	798	0.0687732	380	20	5.26316	16	4.21053
ERX2394152	RUS	6-rowed	HOR_3474	98.41	96.04	98.56	1281399	30933554	3505065	2265	0.0646208	13044	0.372147	3503563	13019	0.371593	2224	0.0634782	1502	25	1.66445	41	2.72969
ERX2382548	NPL	6-rowed	HOR_7172	98.31	95.04	98.59	932482	23476784	2419213	1262	0.0521657	8437	0.34875	2418355	8416	0.348005	1223	0.0505716	858	21	2.44755	39	4.54545
ERX2377751	CZE	2-rowed	HOR_7385	98.17	95.83	98.61	877612	20706919	2415610	1721	0.0712449	8231	0.340742	2414660	8213	0.340131	1683	0.0696993	950	18	1.89474	38	4
ERX2376206	PAK	6-rowed	HOR_9972	98.67	96.33	99.03	623918	21223762	1454848	1071	0.0736159	5259	0.361481	1454281	5242	0.360453	1051	0.0722694	567	17	2.99824	20	3.52734
				97.3854	94.7167	97.7812					0.0575397		0.322881			0.321943		0.0562508			3.09164		3.82269

### Sheet: Table S6
Examples of PHG imputation calling SNPS from GBS data in chr6H of HOR_7385, showing how SNPS are called in haplotype blocks, either matching the expected calls, or introducing errors.
###
#CHROM	POS	ID	REF	ALT	QUAL	FILTER	INFO	FORMAT	GBSvariant_calling	PHGimputed	HQassembly																			/scratch/PHG_barleymap/Pan20/output/GBS_IPK/alignments/HOR_7385_GBS_Assembly_vs_Morex.bam
#PHG calls do not match assembly
chr6H_LR890101.1	13211874	.	A	G	215.589	.	MQ0F=0;MQ=60;SGB=-0.379885;DP=18;DP4=0,17,1,0;AN=6;AC=2	GT:DP:AD:PL	0/0:16:16,.:.	1/1:.:0,1:60,3,0	0/0:.:1,.:.
chr6H_LR890101.1	13211879	.	C	G	160.416	.	VDB=1.29641e-11;SGB=-0.689466;MQ0F=0;MQ=60;DP=18;DP4=1,0,0,17;AN=6;AC=4	GT:PL:DP:AD	1/1:190,48,0:16:0,16	0/0:.:.:1,.	1/1:60,3,0:.:0,1
chr6H_LR890101.1	13211917	.	G	A	242.589	.	MQ0F=0;MQ=60;SGB=-0.379885;DP=18;DP4=0,17,1,0;AN=6;AC=2	GT:DP:AD:PL	0/0:16:16,.:.	1/1:.:0,1:60,3,0	0/0:.:1,.:.
chr6H_LR890101.1	13211928	.	T	C	242.589	.	MQ0F=0;MQ=60;SGB=-0.379885;DP=18;DP4=0,17,1,0;AN=6;AC=2	GT:DP:AD:PL	0/0:16:16,.:.	1/1:.:0,1:60,3,0	0/0:.:1,.:.
chr6H_LR890101.1	13211938	.	A	G	244.589	.	MQ0F=0;MQ=60;SGB=-0.379885;DP=18;DP4=0,17,1,0;AN=6;AC=2	GT:DP:AD:PL	0/0:16:16,.:.	1/1:.:0,1:60,3,0	0/0:.:1,.:.
#PHG calls match assembly
chr6H_LR890101.1	10692442	.	G	T	110.587	.	VDB=2.63505e-13;SGB=-0.692067;MQ0F=0.5;MQ=13;RPBZ=1;MQBZ=-1;BQBZ=0;SCBZ=1;DP=26;DP4=5,0,21,0;AN=6;AC=2	GT:PL:DP:AD	1/1:108,60,0:20:0,20	0/0:.:.:4,.	0/0:.:.:1,.
chr6H_LR890101.1	10692443	.	G	T	110.587	.	VDB=2.63505e-13;SGB=-0.692067;MQ0F=0.5;MQ=13;DP=25;DP4=5,0,20,0;AN=6;AC=2	GT:PL:DP:AD	1/1:108,60,0:20:0,20	0/0:.:.:4,.	0/0:.:.:1,.
chr6H_LR890101.1	10692444	.	A	C	110.587	.	VDB=2.63505e-13;SGB=-0.692067;MQ0F=0.5;MQ=13;DP=25;DP4=5,0,20,0;AN=6;AC=2	GT:PL:DP:AD	1/1:108,60,0:20:0,20	0/0:.:.:4,.	0/0:.:.:1,.
chr6H_LR890101.1	10692445	.	G	A	110.587	.	VDB=2.63505e-13;SGB=-0.692067;MQ0F=0.5;MQ=13;DP=25;DP4=5,0,20,0;AN=6;AC=2	GT:PL:DP:AD	1/1:108,60,0:20:0,20	0/0:.:.:4,.	0/0:.:.:1,.

### Sheet: Table S7
Low-pass sequencing FASTQ files used in our imputation benchmarks.
The data at "PHG-imputed & High-Quality" column indicate the number of genomic sites used to compare PHG-imputed calls and standard variant calls (DP≥5) with control high-quality assemblies.
Last columns split the total calls into SNPs and Indels.
###
sample	Study	BioSamples ID	doi	total_reads	PHG-imputed	variant-calling	HQassembly	total calls	intersect	PHGimp-mismatch	%error-PHGimp	variant-calling-mismatch	%error-variant-calling	SNP_Total	SNP_variant-calling-mismatch	SNP%error-variant-calling	SNP_PHGimp-mismatch	SNP%error-PHGimp	SNP_Total	SNP_variant-calling-mismatch	SNP%error-variant-calling	SNP_PHGimp-mismatch	SNP%error-PHGimp
HOR_12184	PRJEB53924	SAMEA6618832	10.25642/IPK/GBIS/87867	664538835	97.69	97.44	97.8	3920032387	3718048809	2054034	0.0552449	10948614	0.294472	3717177844	10936164	0.294206	2033749	0.0547122	870965	12450	1.42945	20285	2.32903
HOR_13663	PRJEB53924	SAMEA110188993	10.25642/IPK/GBIS/253889	160935249	97.67	97.37	97.76	1620669451	1561119932	542456	0.0347479	4703513	0.301291	1560793831	4695798	0.30086	533022	0.0341507	326101	7715	2.36583	9434	2.89297
HOR_14061	PRJEB53924	SAMEA110189238	10.25642/IPK/GBIS/224830	197862192	97.77	97.43	97.88	2298428813	2207384388	1227702	0.055618	8490560	0.384643	2206806644	8479289	0.384233	1210279	0.054843	577744	11271	1.95086	17423	3.0157
HOR_19184	PRJEB53924	SAMEA6618949	10.25642/IPK/GBIS/239689	343177536	97.92	97.6	98.03	3424050443	3244228865	3565049	0.109889	14527511	0.447796	3243191027	14509973	0.447398	3535678	0.109018	1037838	17538	1.68986	29371	2.83002
HOR_495	PRJEB53924	SAMEA6618905	10.25642/IPK/GBIS/16722	601387151	97.59	97.37	97.69	3895156414	3705502411	2937593	0.0792765	9674476	0.261084	3704723997	9663955	0.260855	2919349	0.0788007	778414	10521	1.35159	18244	2.34374
HOR_6220	PRJEB53924	SAMEA6618899	10.25642/IPK/GBIS/22130	453152961	97.79	97.48	97.9	3721817370	3510903329	2140601	0.0609701	15271204	0.434965	3509790001	15254612	0.43463	2114410	0.0602432	1113328	16592	1.49031	26191	2.3525
HOR_8117	PRJEB53924	SAMEA6618885	10.25642/IPK/GBIS/23829	700720123	97.74	97.46	97.86	3869561282	3618809998	2512933	0.0694409	13882799	0.383629	3617729826	13867653	0.383325	2485594	0.0687059	1080172	15146	1.40218	27339	2.53099
					97.7386	97.45	97.8457				0.0664553		0.358269			0.35793		0.065782			1.66858		2.61356
